# Genome-wide Analysis of the VQ Gene Family and Expression Profiling in *Sorghum bicolor*

**DOI:** 10.64898/2026.11.05.764736

**Authors:** Fuwei Wang, Wei Zhang, Fangquan Zhang, Lei Wu, Qiushuo Wang, Mingyue Wang

**Affiliations:** Shandong Hi-speed Urban and Rural Construction Development CO., Ltd., Jinan, 250014

**Keywords:** Salt stress, VQ gene, Sorghum, Evolutionary analysis, Protein-protein interaction

## Abstract

Soil salinization severely restricts agricultural productivity, making the stress-tolerant sorghum an ideal model for studying crop adaptation. VQ motif-containing proteins are plant-specific transcriptional co-regulators vital for stress responses, yet their roles in sorghum remain underexplored. Here, we identified 35 *VQ* genes in sorghum, classifying them into seven subfamilies. Evolutionary analysis indicated that the family’s expansion was primarily driven by segmental duplication. Notably, synteny analysis revealed a lack of collinearity between sorghum and Arabidopsis *VQ* genes, suggesting significant functional divergence during monocot evolution. Expression profiling showed distinct patterns among VQ members, with *SbVQ34, SbVQ39* adn *SbVQ40* significantly upregulated under salt stress. Furthermore, protein-protein interaction analysis highlighted SbVQ39 as a potential key regulator in sorghum salt tolerance. This study provides novel insights into sorghum’s salinity tolerance mechanisms and establishes a foundation for utilizing *VQ* genes in breeding salt-tolerant crops.
