## Supplemental table for "Genome-wide Analysis of the VQ Gene Family and Expression Profiling in *Sorghum bicolor*": Table S3.xlsx

### Sheet: Root
	Roma-CK1	Roma-CK2	Roma-CK3	Roma-salt1	Roma-salt2	Roma-salt3	M-81E-CK1	M-81E-CK2	M-81E-CK3	M-81E-salt1	M-81E-salt2	M-81E-salt3
SbVQ1	4.22371	3.34871	8.36694	4.18448	0	0	0	0	2.02278	0	0	4.33086
SbVQ2	0	0	0	0	0	0	0	0	0	0	0	0
SbVQ3	0	0	0	0	0	0	0.164596	0	0	0	0	0
SbVQ4	0.436891	0.566969	0.379093	1.19782	1.2647	0	0	0	1.8339	0.705259	0.208421	0.586251
SbVQ5	0.619143	0.157384	0.170774	0.626078	0.313284	0.658966	0.806115	0.718784	0	0.524492	0.471278	0.677584
SbVQ6	0	0	0	0	0	0	0	0	0	0	0	0
SbVQ7	0	0	0	0	0	0	0	0	0	0	0	0
SbVQ8	0.426307	0.461946	0.622836	1.40837	1.91306	1.0791	1.20508	0.713135	1.14098	0.478754	0.692496	0.470952
SbVQ9	4.14704	5.26204	5.05932	5.13341	6.52673	4.04185	15.1179	16.0537	13.2361	14.4755	17.7269	7.8598
SbVQ10	0	0	0	0	0	0	0	0	0	0	0	0
SbVQ11	0.629849	0.666364	0.659406	0.602828	0.729857	0.941206	0.457268	0.435113	0.208178	0.310618	0.218752	0.137756
SbVQ12	0	0	0	0	0	0	0	0.97172	0.869124	0.609725	0.804143	0.591707
SbVQ13	9.6504	0	10.6519	0	15.0686	0	0	0	0	20.2287	24.3624	0
SbVQ14	0.804744	0	1.92094	0	0	0	0	0	0	0	6.35946	0
SbVQ15	12.5106	13.6263	17.9681	17.3104	16.9586	12.2417	14.5557	13.3756	13.6556	21.497	22.6629	14.9139
SbVQ16	1.58616	1.33625	2.20102	1.53513	1.27673	1.12461	0	0.947086	0.947353	1.24571	1.62752	0.417578
SbVQ17	2.97731	0	0	0	0	0	0	1.70916	0	0	2.37194	0
SbVQ18	0	0	0	0	0	0	0	0	0	0	0	0
SbVQ19	0	7.70591	0	9.26149	0	0.001103	3.93956	4.2003	4.97433	7.48346	7.60577	0
SbVQ20	1.04487	0.93902	0.540744	1.00488	0.957412	1.59092	0.182925	0.109449	0.278525	0.427241	0.67571	0.406151
SbVQ21	11.8276	11.2475	12.332	11.1403	11.4753	10.0192	33.8788	33.3945	33.6182	28.2172	31.0547	35.6692
SbVQ22	0.520262	0.202076	0.55883	0.173351	0.1766	0.130963	0.026153	0.164694	0.134119	0.013532	0	0.048209
SbVQ23	1.23084	1.39318	1.06193	2.83989	0	0	0	0	0	2.7106	3.89078	0
SbVQ24	0	0.66737	0.331351	0.420767	0.461127	0.336339	0.1476	0.158816	0.038598	0.195208	0.223533	0.084441
SbVQ25	3.90974	5.10947	5.76531	6.90383	6.43988	6.21721	6.35256	5.71563	6.59468	7.13136	7.94846	4.91827
SbVQ26	0.591641	0.65316	0.805234	0	0	0.021251	0	0	1.95636	0	0	0
SbVQ27	7.96837	0	0	0	0	0	0.543148	0	0	0	0.192307	0
SbVQ28	0	0	0	0.105727	0	0.198143	0.876528	0	0.327812	0	1.12026	0.357186
SbVQ29	0.324401	0.256367	0.114524	0	0.646646	0	0.309741	0.264637	0.137332	0.338125	0	0
SbVQ30	0	0.88812	0	0	0.0531244	1.27313	0	0	3.66317	0	2.26464	1.40357
SbVQ31	0.931661	1.67697	0.235756	1.60194	0	1.4451	0.361252	0.146801	0.176589	0	0	0
SbVQ32	12.5861	12.029	1.13862	2.75382	15.2128	12.0579	20.3961	20.7893	17.8243	10.1452	14.8643	10.7545
SbVQ33	0	0	0	0	0	0	0	0	0	0	0	0
SbVQ34	0	0	32.4653	0	40.7408	0	0	0	0	29.3871	0	0
SbVQ35	0	0	0	0	0	0	0	0	0	0	0	0
SbVQ36	0	0	0	0	0	0	0	0	0	0	0	0
SbVQ37	7.61954	3.87881	4.86878	6.35016	5.2996	0	3.27327	4.08176	0	0	0	0
SbVQ38	0	0	3.16592	1.85727	0	0	0	0	0	0	0	0
SbVQ39	0.226427	0.605905	0.463562	0.566751	1.26649	0.20953	0.005802	0.1563	0.395039	1.01605	0.480889	0.379779
SbVQ40	14.202	22.8805	18.5523	16.0412	19.4696	18.5605	36.3764	33.4599	36.3654	24.4719	37.3293	18.9919

### Sheet: Stem
	Int 1.1	Int 1.2	Int 1.3	Int 2.1	Int 2.2	Int 2.3	Int 3.1	Int 3.2	Int 3.3	Int 4.1	Int 4.2	Int 4.3
SbVQ1	0	0	0	0	0	0.14	0	0	0.07	0.13	0.11	0
SbVQ2	0.67	0.98	0.74	0.68	1.08	1.73	6.92	6.97	7.23	46.31	39.4	33.48
SbVQ3	0.09	0	0	0	0	0	0	0.11	0	0.1	0.44	0.44
SbVQ4	0	0	0	0	0	0	0.11	0	0.11	0.1	0	0
SbVQ5	0	0	0	0	0	0	0	0	0	0	0	0
SbVQ6	0.06	0	0.2	0	0	0	0	0	0	0.07	0.06	0.06
SbVQ7	2.29	4.09	2.12	2.96	2.12	2.37	0.74	0.61	0.52	0.37	0.76	0.59
SbVQ8	1.33	1.19	1.08	1.37	1.97	0.75	1.53	1.81	1.86	3.18	3.39	3.78
SbVQ9	0	0	0.04	0.08	0	0.04	0.62	0.36	0.28	1.53	1.45	2.61
SbVQ10	5.65	5.07	5.86	4.93	3.36	2.69	4.14	3.14	5.45	5.78	5.33	4.87
SbVQ11	0.03	0.12	0	0.03	0.03	0	0	0	0.04	0.03	0	0
SbVQ12	0	0	0	0	0	0	0	0	0	0	0	0
SbVQ13	0.26	0.33	0.16	0.45	0.3	0.43	0.24	0.49	1.08	0.24	0.41	0.43
SbVQ14	0.06	0.06	0	0.13	0	0.07	0.29	0.42	0.64	0.26	0.17	0.06
SbVQ15	1	1.8	1.41	0.8	0.82	0.5	1.37	2.8	1.35	2.72	3.29	3.25
SbVQ16	5.92	7.49	6.54	4.2	3.56	4.24	1.55	1.72	1.24	0.98	1.04	1.57
SbVQ17	10.06	14.53	12.22	13.89	14.62	10.08	5.17	8.18	9.03	12.11	9.49	6.4
SbVQ18	0	0	0	0	0	0	0	0	0	0	0	0
SbVQ19	3.11	2.53	3.23	2.61	3.12	2.66	11.1	9.98	12.47	29.67	20.14	25.13
SbVQ20	0.05	0	0	0	0	0	0	0	0	0.05	0	0
SbVQ21	0.03	0.12	0.1	0.17	0.27	0.24	1.04	1.07	1.98	2.51	2.27	2.64
SbVQ22	0	0	0	0	0	0	0	0	0.17	0.15	0.14	0.21
SbVQ23	0.14	0.32	0.1	0.37	0.43	0.28	1.82	2.57	3.14	9.56	6.2	6.08
SbVQ24	0.13	0	0	0	0	0	0.15	0	0	0.13	0	0.12
SbVQ25	2.87	3.56	2.99	1.81	2.36	2.49	2.38	4.15	2.44	10.93	12.22	9.85
SbVQ26	3.16	4.15	3.36	1.62	2.91	2.81	1.07	1.1	2.38	1.47	0.89	0.97
SbVQ27	0	0	0	0	0	0	0	0	0	0	0	0
SbVQ28	0	0	0	0	0	0	0	0	0	0	0	0
SbVQ29	0	0	0	0	0	0	0	0	0	0	0	0
SbVQ30	2.33	2.49	2.04	2.78	2.45	1.85	2.75	2.36	2.42	1.05	2.53	1.56
SbVQ31	0.11	0.31	0.12	0.47	0.42	0.43	0.89	1.1	0.81	0.96	1.17	0.85
SbVQ32	0	0.06	0.07	0	0	0	0.07	0	0	0.46	0.06	0.18
SbVQ33	0	0	0	0	0	0	0	0	0	0	0	0
SbVQ34	10.33	9.96	10.44	12.58	13.02	11.97	26.14	30.61	26.98	75.11	62.2	50.47
SbVQ35	0	0	0	0	0	0	0	0	0	0	0	0
SbVQ36	0	0	0	0	0	0	0	0	0	0	0	0
SbVQ37	0	0	0	0	0.09	0	0.1	0	0.19	0.17	0.39	0.23
SbVQ38	0	0	0	0	0	0	0	0	0	0	0	0
SbVQ39	0	0	0	0	0.31	0	1.63	1.25	4.02	7.21	4.18	3.61
SbVQ40	0.17	0.44	0.06	0.51	0.2	0.54	0.34	0.33	0.14	0.24	0.33	0.33

### Sheet: Leaf
	msq0_1	msq0_2	msq0_3	msq3_3	msq3_2	msq3_1	msq5_1	msq5_3	msq5_2
SbVQ1	0.93801	0.889508	0.413039	0.832738	0.862849	1.81891	87.1218	19.4737	7.91184
SbVQ2	4.11734	3.19073	2.29683	2.60792	0.670217	2.58421	30.3437	18.846	8.91553
SbVQ3	0	0	0.0586675	0	0	0	0.912691	0	0
SbVQ4	0	0	0	0	0	0	0	0	0
SbVQ5	0	0	0	0	0.0510139	0	0	0	0
SbVQ6	0.040406	0.0383167	0.310555	0.177246	0	0.063744	0	0	0
SbVQ7	0.406206	0.605318	0.167252	0.872756	1.64714	3.38722	96.148	25.2678	31.5091
SbVQ8	1.16498	0.55237	1.11923	1.52093	1.26554	1.81233	0.345474	0.701032	0.477664
SbVQ9	3.39806	1.78304	0.195877	2.52693	1.04312	1.16149	11.1249	0.122688	0.81208
SbVQ10	17.4638	14.4662	15.1201	11.1169	13.3233	13.5031	38.6145	39.3276	33.4778
SbVQ11	0.446441	0.401647	0.289606	0.286942	0.185328	0.493612	0	0.00413307	0.0160923
SbVQ12	0	0	0	0	0	0	0	0	0
SbVQ13	0.919544	0.881374	1.3869	0.886052	0.879386	0.873516	2.25893	0.888917	0.865262
SbVQ14	0.713829	0.827346	0.228599	0.646143	0.600349	0.875877	36.664	1.80412	3.42859
SbVQ15	2.25465	1.42538	2.00566	0.366309	0.210692	0.0658688	1.24809	0.723602	0.26413
SbVQ16	0.292248	0.453497	0.382871	0.882407	0.971982	0.586788	0	0.0287775	0.0280117
SbVQ17	2.2509	2.86474	7.91023	1.67039	4.33412	3.87805	6.95609	2.11729	6.05793
SbVQ18	7.72313	6.0408	3.03294	0.953829	1.17343	1.20061	29.0082	11.1742	17.3555
SbVQ19	1.6826	2.32403	4.84959	5.13459	4.96059	8.28075	1.32771	1.58481	1.19555
SbVQ20	0.045168	0.0942316	0.0781098	0.147186	0.0626793	0.0570052	0	0	0
SbVQ21	3.48392	2.2186	0.232099	3.25096	2.94344	5.64663	96.1061	19.5707	27.9648
SbVQ22	1.96601	0.682081	0.138205	0.390642	0.302463	0.264767	0.102384	0.155818	0
SbVQ23	0.250212	0	0	0.254798	0.138098	0.666109	81.1381	6.19959	17.1475
SbVQ24	0.321477	0.457282	0.308854	0.856196	1.16598	0.760738	0.343203	0.174106	0.169473
SbVQ25	2.93064	2.42621	3.70939	4.54758	4.19594	3.55924	1.78783	1.81392	1.32424
SbVQ26	0	0.0205922	0.0417246	0.0544319	0.0410915	0.239801	2.17916	0.305772	0.82422
SbVQ27	0.384484	0.625034	0.263847	0.481883	0.554333	0.0433255	0	0.059494	0.0579109
SbVQ28	0.0532739	0.101039	0.102364	0.0333847	0.134414	0	0	0	0
SbVQ29	0.027288	0.0776311	0.0262164	0.0171004	0.0344249	0.0215246	0	0	0
SbVQ30	0.0204443	0.0581615	0.0196415	1.29398	1.80539	1.24173	1.09129	0.664334	0.948429
SbVQ31	3.77053	3.31071	1.00624	10.1296	8.96281	8.89497	21.6921	11.912	11.3373
SbVQ32	1.61983	0.628395	0.141475	2.09939	2.04348	2.29408	32.6995	4.98449	7.80178
SbVQ33	0	0	0	0	0	0	0	0	0
SbVQ34	3.46157	2.28704	3.18934	5.19194	5.49442	5.99806	137.4	47.9744	30.723
SbVQ35	0	0	0	0	0	0	1.29004	0	0
SbVQ36	0.485636	0	0.116642	0	0.0765812	0	0.259228	0	0
SbVQ37	14.4139	12.0486	5.2827	12.0769	5.11836	14.4857	4.78736	0.867364	0.450284
SbVQ38	0.0536215	0	0	0.00840065	0.00845571	0	0.515207	0.0435606	0.0282676
SbVQ39	9.50042	17.4234	11.9689	12.1879	14.7553	13.7152	101.042	27.4737	49.7998
SbVQ40	55.817	55.5448	56.6566	33.842	26.1484	32.3846	220.7	37.6346	100.913

### Sheet: Diverse tissues
	lvs_sb	stg1inf_sb	stg2inf_sb	anth_sb	pist_sb	sd5_sb	sd10_sb	emb_sb	endo_sb
SbVQ1	1.50706	0	0	0	0	0	0	0	0
SbVQ2	0	1.6114	0	0	2.73275	3.94768	0	0	2.09468
SbVQ3	0	0	0	0	0	0	0	0	0
SbVQ4	4.86293	7.46378	5.41707	3.63072	8.25723	7.33689	4.31007	6.87962	8.25568
SbVQ5	0	0	0	0	0	0	0	0	0
SbVQ6	0	0	0	0	0	0	0	0	0
SbVQ7	0	0	0	0	0	0	0	0	0
SbVQ8	0.540552	0.649638	0	0	1.4502	0	0	3.99555	3.74149
SbVQ9	9.96549	0	0	0	0	0	0	0	0
SbVQ10	2.00549	6.72202	2.48196	1.44547	2.45219	0	2.31196	9.11983	6.39321
SbVQ11	0	0	0	2.36471	0	2.09606	0	0	0
SbVQ12	0	0	0	0	0	0	0	0	0
SbVQ13	1.6767	4.85278	1.20818	0	2.87506	3.41887	0.847081	1.31217	1.06756
SbVQ14	0	4.74886	1.64299	0	0.598253	0	0	0	0
SbVQ15	0	0	0	0	0	0	0	0	0
SbVQ16	0	27.2156	3.98462	0	12.0597	4.71822	4.83374	9.67048	3.12616
SbVQ17	0	0.751391	0	1.60107	3.68101	7.33435	0	1.57547	1.39482
SbVQ18	0	0	0	0	0	0	0	0	0
SbVQ19	4.62703	6.59648	6.75354	5.48994	9.08341	9.26816	6.24646	15.8239	3.84422
SbVQ20	0	1.63436	0	0	0.914753	1.71493	0	0	0
SbVQ21	1.61982	3.02182	1.0637	0	0.774375	1.83349	1.32112	0	5.68651
SbVQ22	0	0	0	0	0	0	0	0	0
SbVQ23	0	0.796102	0	0	1.06023	0	0	0	1.25046
SbVQ24	0	0	0	0	0	0	0	0	0
SbVQ25	0	3.43634	1.20152	0	6.001	3.11247	0	1.04977	1.35835
SbVQ26	0	0	0	0	0	0	0	0	0
SbVQ27	0	1.59543	5.62302	14.4126	0	0	0	0	0
SbVQ28	0	0	0	0	0	0	0	0	0
SbVQ29	0	0	0	0	0	0	0	0	0
SbVQ30	0	0	0	0	0	0	0	0	0
SbVQ31	1.75716	2.58431	2.63572	0	0	1.72043	1.87836	0	2.78349
SbVQ32	2.45585	0	0	0	0	1.16027	0	2.13246	0
SbVQ33	0	0	0	0	0	0	0	0	0
SbVQ34	8.0259	14.1942	13.4019	5.25445	11.7403	19.4106	17.1598	4.51022	28.5133
SbVQ35	0	0	0	0	0	0	0	0	0
SbVQ36	0	0	0	0	0	0	0	0	0
SbVQ37	34.6328	0	0	0	0	0	0	0	0
SbVQ38	0	0	0	0	0	0	0	0	0
SbVQ39	2.74953	0	0	0	0	0	0	0	0
SbVQ40	36.903	9.33932	1.67336	1.49798	1.64979	5.1116	4.04243	0.634843	12.5695

### Sheet: PEG (Root)
	H2O-1	H2O-2	H2O-3	PEG-1	PEG-2	PEG-3
SbVQ1	13.3916	13.3916	12.0428	18.9886	27.2229	29.6207
SbVQ2	1.42411	1.42411	2.12708	0.711083	2.98297	0.760173
SbVQ3	0	0	0	0	0	0
SbVQ4	9.86223	9.86223	7.67941	7.40408	9.68679	11.0972
SbVQ5	0	0	0	0	0	0
SbVQ6	0	0	0	0	0	0
SbVQ7	0	0	0	0	0	0
SbVQ8	11.1363	11.1363	10.8198	5.09002	8.52901	6.15896
SbVQ9	3.50644	3.50644	2.46262	7.47264	9.06601	10.2226
SbVQ10	3.05429	3.05429	1.88006	2.04265	4.1327	6.80297
SbVQ11	0.294282	0.294282	0	0.249797	0.498985	0.400551
SbVQ12	0.237857	0.237857	0.201317	0.403805	0.537766	0.863376
SbVQ13	2.66772	2.66772	3.38684	1.69834	3.54966	2.97554
SbVQ14	0.710942	0.710942	1.1175	1.03454	0.975887	1.19812
SbVQ15	0	0	0	0	0	0
SbVQ16	11.5236	11.5236	10.5859	8.29054	10.9613	12.1785
SbVQ17	0.816119	0.816119	0.259028	1.6453	1.4415	2.31431
SbVQ18	0	0	0	0	0	0
SbVQ19	22.6614	22.6614	17.0051	16.0629	22.778	28.3018
SbVQ20	1.85795	1.85795	1.27768	1.82353	1.83774	2.42359
SbVQ21	8.05221	8.05221	7.67691	14.7699	18.571	20.2409
SbVQ22	0	0	0	0	0	0
SbVQ23	9.91417	9.91417	12.4955	6.22016	8.34447	9.48542
SbVQ24	0	0	0	0	0	0
SbVQ25	1.86669	1.86669	2.45767	1.81926	3.00892	2.76045
SbVQ26	0	0	0	0	0	0
SbVQ27	0.130421	0.130421	0	0	0.0737156	0
SbVQ28	0.241617	0.241617	0.204499	0	0.204847	0
SbVQ29	0.0726339	0.0726339	0.0614757	0	0.0821147	0.0659107
SbVQ30	0	0	0	0	0	0
SbVQ31	2.74563	2.74563	3.25338	3.5425	6.89024	8.17207
SbVQ32	0.930551	0.930551	1.43199	1.43615	1.62567	1.38176
SbVQ33	0	0	0	0	0	0
SbVQ34	29.0078	29.0078	28.8875	22.0816	37.642	37.8541
SbVQ35	0	0	0	0	0	0
SbVQ36	0	0	0	0	0	0
SbVQ37	5.08711	5.08711	4.68002	11.0769	10.3344	13.1128
SbVQ38	11.0705	11.0705	13.7538	12.7593	20.4936	16.5893
SbVQ39	18.9877	18.9877	19.0204	17.2396	17.8641	18.2116
SbVQ40	0	0	0	0	0	0

### Sheet: PEG (Shoot)
	H2O-1	H2O-2	H2O-3	PEG-1	PEG-2	PEG-3
SbVQ1	0.355046	0.197971	0.600794	0.629818	0.129812	0.533736
SbVQ2	1.1727	0.871865	0.808445	11.996	7.07432	8.86346
SbVQ3	0	0	0	0	0	0
SbVQ4	5.48147	4.59038	3.92241	4.17237	3.36502	4.58642
SbVQ5	0	0	0	0	0	0
SbVQ6	0	0	0	0	0	0
SbVQ7	0	0	0	0	0	0
SbVQ8	0.860958	0.642943	0.751548	1.63632	0.674503	0.693347
SbVQ9	0.835497	0.19411	1.30905	0.555778	1.08185	0.915824
SbVQ10	7.94664	6.56225	4.30361	7.3546	4.26326	6.33008
SbVQ11	1.64779	1.62706	0.774529	0.730751	0.75306	0.774094
SbVQ12	0	0	0	0	0	0
SbVQ13	1.03735	0.93994	0.731394	1.05808	0.900751	0.779713
SbVQ14	0.568711	0.924908	0.712835	1.00882	0.779715	0.831181
SbVQ15	0	0	0	0	0	0
SbVQ16	0.721325	1.50829	2.77406	3.08255	2.87698	1.47867
SbVQ17	0.380829	0.862656	1.07401	0.844417	0.609139	0.655968
SbVQ18	0	0	0	0	0	0
SbVQ19	3.32494	3.0773	2.61328	3.43246	2.34155	2.35576
SbVQ20	0.975335	0.490973	0.865946	0.961183	0.643842	0.509102
SbVQ21	2.07303	1.62552	1.1368	2.14509	3.07902	2.81337
SbVQ22	0	0	0	0	0	0
SbVQ23	0	0	0.0945461	0.267595	1.01114	0.503949
SbVQ24	0	0	0	0	0	0
SbVQ25	1.22593	1.48407	1.09179	1.08732	1.12051	1.17202
SbVQ26	0	0	0	0	0	0
SbVQ27	0	0.0848358	0	0	0.11125	0
SbVQ28	0.563724	0.0785829	0	0.199995	0	0
SbVQ29	0.135584	0	0	0.0601217	0	0.127384
SbVQ30	0	0	0	0	0	0
SbVQ31	3.7923	4.50062	2.69786	3.99987	3.65358	3.27416
SbVQ32	5.0527	3.57675	2.37495	3.22102	2.1648	3.21429
SbVQ33	0	0	0	0	0	0
SbVQ34	4.84309	5.84242	7.29624	8.31568	8.11552	7.19495
SbVQ35	0	0	0	0	0	0
SbVQ36	0	0	0	0	0	0
SbVQ37	3.78429	1.10301	4.65709	2.1359	2.264	1.98248
SbVQ38	0	0	0	0	0.0866389	0
SbVQ39	13.122	7.89525	4.74446	7.26155	2.87028	3.58271
SbVQ40	0	0	0	0	0	0
