## Supplemental table for "Genome-wide Analysis of the VQ Gene Family and Expression Profiling in *Sorghum bicolor*": Table S4.xlsx

### Sheet: Protein-protein interaction 
#node	identifier	node_degree			#queryIndex	queryItem	stringId	identity	bitscore	preferredName	annotation
A0A194YH94	4558.A0A194YH94	0			1	SbVQ1	4558.C5WY48	100	145.6	C5WY48_SORBI	VQ domain-containing protein.
A0A194YS88	4558.A0A194YS88	1			2	SbVQ2	4558.C5WPP3	100	156.8	C5WPP3_SORBI	VQ domain-containing protein.
A0A1B6P6B9	4558.A0A1B6P6B9	3			3	SbVQ3	4558.A0A1Z5S7Y3	100	76.3	A0A1Z5S7Y3	VQ domain-containing protein.
A0A1B6P7P6	4558.A0A1B6P7P6	5			4	SbVQ4	4558.A0A1B6QLJ8	100	120.2	A0A1B6QLJ8	VQ domain-containing protein.
A0A1B6PA50	4558.A0A1B6PA50	2			5	SbVQ5	4558.A0A1Z5S878	100	193.4	A0A1Z5S878	Uncharacterized protein.
A0A1B6PAC4	4558.A0A1B6PAC4	9			6	SbVQ6	4558.A0A1Z5S819	100	290.8	A0A1Z5S819	VQ domain-containing protein.
A0A1B6PAY6	4558.A0A1B6PAY6	12			7	SbVQ7	4558.A0A1Z5S9T9	100	124.8	A0A1Z5S9T9	VQ domain-containing protein.
A0A1B6PBP1	4558.A0A1B6PBP1	0			8	SbVQ8	4558.C5X1T5	100	448	C5X1T5_SORBI	VQ domain-containing protein.
A0A1B6PEB4	4558.A0A1B6PEB4	0			9	SbVQ9	4558.C5X1U8	100	223	C5X1U8_SORBI	VQ domain-containing protein.
A0A1B6PKB6	4558.A0A1B6PKB6	0			10	SbVQ10	4558.A0A1Z5SAZ3	100	193.7	A0A1Z5SAZ3	VQ domain-containing protein.
A0A1B6PLI0	4558.A0A1B6PLI0	2			11	SbVQ11	4558.A0A1Z5SB74	100	266.2	A0A1Z5SB74	VQ domain-containing protein.
A0A1B6PMC2	4558.A0A1B6PMC2	13			12	SbVQ12	4558.A0A1B6Q945	100	259.2	A0A1B6Q945	VQ domain-containing protein.
A0A1B6PN05	4558.A0A1B6PN05	1			13	SbVQ13	4558.A0A1B6QC85	100	542.7	A0A1B6QC85	VQ domain-containing protein.
A0A1B6Q326	4558.A0A1B6Q326	0			14	SbVQ14	4558.A0A1W0W7H1	100	359.8	A0A1W0W7H1	VQ domain-containing protein.
A0A1B6Q507	4558.A0A1B6Q507	0			15	SbVQ15	4558.A0A1W0W802	100	287	A0A1W0W802	VQ domain-containing protein.
A0A1B6Q5P6	4558.A0A1B6Q5P6	5			16	SbVQ16	4558.C5XL90	100	193.7	C5XL90_SORBI	VQ domain-containing protein.
A0A1B6Q6V3	4558.A0A1B6Q6V3	13			17	SbVQ17	4558.A0A1B6Q326	100	288.9	A0A1B6Q326	VQ domain-containing protein.
A0A1B6Q8N5	4558.A0A1B6Q8N5	0			18	SbVQ18	4558.A0A1B6Q507	100	169.1	A0A1B6Q507	VQ domain-containing protein.
A0A1B6Q945	4558.A0A1B6Q945	4			19	SbVQ19	4558.C5XK25	100	345.5	C5XK25_SORBI	VQ domain-containing protein.
A0A1B6QC85	4558.A0A1B6QC85	2			20	SbVQ20	4558.C5XN35	100	352.1	C5XN35_SORBI	VQ domain-containing protein.
A0A1B6QCJ1	4558.A0A1B6QCJ1	7			21	SbVQ21	4558.A0A1Z5RL41	100	363.2	A0A1Z5RL41	Uncharacterized protein.
A0A1B6QD73	4558.A0A1B6QD73	5			22	SbVQ22	4558.A0A1Z5RMW2	100	265	A0A1Z5RMW2	VQ domain-containing protein.
A0A1B6QF72	4558.A0A1B6QF72	0			23	SbVQ23	4558.C5XYN5	100	229.9	C5XYN5_SORBI	VQ domain-containing protein.
A0A1B6QGP2	4558.A0A1B6QGP2	1			24	SbVQ24	4558.A0A1Z5RGB3	100	244.6	A0A1Z5RGB3	VQ domain-containing protein.
A0A1B6QHF9	4558.A0A1B6QHF9	0			25	SbVQ25	4558.A0A1Z5RDU2	100	550.8	A0A1Z5RDU2	VQ domain-containing protein.
A0A1B6QJ20	4558.A0A1B6QJ20	25			26	SbVQ26	4558.A0A1Z5RGE7	100	244.6	A0A1Z5RGE7	VQ domain-containing protein.
A0A1B6QLJ8	4558.A0A1B6QLJ8	0			27	SbVQ27	4558.C5YA01	100	214.9	C5YA01_SORBI	VQ domain-containing protein.
A0A1W0VRB1	4558.A0A1W0VRB1	0			28	SbVQ28	4558.A0A1Z5RFV3	100	299.7	A0A1Z5RFV3	VQ domain-containing protein.
A0A1W0VT45	4558.A0A1W0VT45	7			29	SbVQ29	4558.C5YLD9	100	349.4	C5YLD9_SORBI	VQ domain-containing protein.
A0A1W0VU99	4558.A0A1W0VU99	7			30	SbVQ30	4558.A0A1Z5R9G6	100	585.9	A0A1Z5R9G6	VQ domain-containing protein.
A0A1W0VVM2	4558.A0A1W0VVM2	0			31	SbVQ31	4558.A0A1B6PBP1	100	371.7	A0A1B6PBP1	VQ domain-containing protein.
A0A1W0W0E7	4558.A0A1W0W0E7	0			32	SbVQ32	4558.A0A1Z5R7I7	100	173.3	A0A1Z5R7I7	VQ domain-containing protein.
A0A1W0W3R3	4558.A0A1W0W3R3	4			33	SbVQ33	4558.A0A1Z5R366	100	190.3	A0A1Z5R366	VQ domain-containing protein.
A0A1W0W7H1	4558.A0A1W0W7H1	1			34	SbVQ34	4558.C5Z1A6	100	282.3	C5Z1A6_SORBI	VQ domain-containing protein.
A0A1W0W802	4558.A0A1W0W802	1			35	SbVQ35	4558.A0A1Z5R3Z2	100	156	A0A1Z5R3Z2	VQ domain-containing protein.
A0A1Z5R1R1	4558.A0A1Z5R1R1	0			36	SbVQ36	4558.A0A194YH94	100	135.6	A0A194YH94	VQ domain-containing protein.
A0A1Z5R317	4558.A0A1Z5R317	1			37	SbVQ37	4558.C5Z3P3	100	239.2	C5Z3P3_SORBI	VQ domain-containing protein.
A0A1Z5R366	4558.A0A1Z5R366	0			38	SbVQ38	4558.C5Z5N1	100	288.1	C5Z5N1_SORBI	VQ domain-containing protein.
A0A1Z5R3Z2	4558.A0A1Z5R3Z2	0			39	SbVQ39	4558.C5Z655	100	329.3	C5Z655_SORBI	VQ domain-containing protein.
A0A1Z5R3Z8	4558.A0A1Z5R3Z8	0			40	SbVQ40	4558.A0A1W0VU99	100	223.4	A0A1W0VU99	VQ domain-containing protein.
A0A1Z5R5F6	4558.A0A1Z5R5F6	0			41	SbWRKY1	4558.A0A1B6QGP2	100	560.1	A0A1B6QGP2	WRKY domain-containing protein.
A0A1Z5R7I7	4558.A0A1Z5R7I7	0			42	SbWRKY2	4558.A0A1B6QHF9	100	744.6	A0A1B6QHF9	WRKY domain-containing protein.
A0A1Z5R8L2	4558.A0A1Z5R8L2	0			43	SbWRKY3	4558.C5X066	100	684.1	C5X066_SORBI	Uncharacterized protein.
A0A1Z5R9G6	4558.A0A1Z5R9G6	1			44	SbWRKY4	4558.C5X072	100	403.7	C5X072_SORBI	WRKY domain-containing protein.
A0A1Z5RAB5	4558.A0A1Z5RAB5	1			45	SbWRKY5	4558.C5X195	100	672.5	C5X195_SORBI	WRKY domain-containing protein.
A0A1Z5RBX4	4558.A0A1Z5RBX4	4			46	SbWRKY6	4558.A0A1B6QJ20	100	207.2	A0A1B6QJ20	WRKY domain-containing protein.
A0A1Z5RDU2	4558.A0A1Z5RDU2	5			47	SbWRKY7	4558.C5WS58	100	660.6	C5WS58_SORBI	WRKY domain-containing protein.
A0A1Z5RFV3	4558.A0A1Z5RFV3	2			48	SbWRKY8	4558.C5WQM8	100	737.6	C5WQM8_SORBI	WRKY domain-containing protein.
A0A1Z5RGB3	4558.A0A1Z5RGB3	0			49	SbWRKY9	4558.C5WVP7	100	938.3	C5WVP7_SORBI	Uncharacterized protein.
A0A1Z5RGE7	4558.A0A1Z5RGE7	13			50	SbWRKY10	4558.C5X0T7	100	563.5	C5X0T7_SORBI	WRKY domain-containing protein.
A0A1Z5RGK4	4558.A0A1Z5RGK4	9			51	SbWRKY11	4558.C5X1S9	100	350.5	C5X1S9_SORBI	WRKY domain-containing protein.
A0A1Z5RH15	4558.A0A1Z5RH15	14			52	SbWRKY12	4558.A0A1B6Q8N5	100	339.7	A0A1B6Q8N5	WRKY domain-containing protein.
A0A1Z5RL41	4558.A0A1Z5RL41	0			53	SbWRKY13	4558.A0A1W0W3R3	100	566.2	A0A1W0W3R3	WRKY domain-containing protein.
A0A1Z5RMC8	4558.A0A1Z5RMC8	0			54	SbWRKY14	4558.C5X9Q6	100	3169.8	C5X9Q6_SORBI	Uncharacterized protein.
A0A1Z5RMW2	4558.A0A1Z5RMW2	0			55	SbWRKY15	4558.C5X9X7	100	618.2	C5X9X7_SORBI	WRKY domain-containing protein.
A0A1Z5S7Y3	4558.A0A1Z5S7Y3	0			56	SbWRKY16	4558.C5XAG0	100	561.6	C5XAG0_SORBI	WRKY domain-containing protein.
A0A1Z5S819	4558.A0A1Z5S819	8			57	SbWRKY17	4558.C5XCU5	100	574.3	C5XCU5_SORBI	WRKY domain-containing protein.
A0A1Z5S878	4558.A0A1Z5S878	0			58	SbWRKY18	4558.A0A1B6QCJ1	100	529.3	A0A1B6QCJ1	WRKY domain-containing protein.
A0A1Z5S9T9	4558.A0A1Z5S9T9	1			59	SbWRKY19	4558.A0A1B6QD73	100	1023.1	A0A1B6QD73	WRKY domain-containing protein.
A0A1Z5SAZ3	4558.A0A1Z5SAZ3	9			60	SbWRKY20	4558.A0A1B6QF72	100	1210.3	A0A1B6QF72	Uncharacterized protein.
A0A1Z5SB74	4558.A0A1Z5SB74	3			61	SbWRKY21	4558.C5X5M4	100	528.1	C5X5M4_SORBI	WRKY domain-containing protein.
C5WPP3_SORBI	4558.C5WPP3	0			62	SbWRKY22	4558.C5XJG7	100	703	C5XJG7_SORBI	WRKY domain-containing protein.
C5WQM8_SORBI	4558.C5WQM8	0			63	SbWRKY23	4558.C5XM15	100	399.1	C5XM15_SORBI	WRKY domain-containing protein.
C5WS58_SORBI	4558.C5WS58	0			64	SbWRKY24	4558.C5XM16	100	582.4	C5XM16_SORBI	WRKY domain-containing protein.
C5WVP7_SORBI	4558.C5WVP7	0			65	SbWRKY25	4558.A0A1W0VVM2	100	205.7	A0A1W0VVM2	WRKY domain-containing protein.
C5WY48_SORBI	4558.C5WY48	0			66	SbWRKY26	4558.C5XI05	100	691.8	C5XI05_SORBI	WRKY domain-containing protein.
C5X066_SORBI	4558.C5X066	3			67	SbWRKY27	4558.C5XPE6	100	337.4	C5XPE6_SORBI	WRKY domain-containing protein.
C5X072_SORBI	4558.C5X072	1			68	SbWRKY28	4558.C5XPF8	100	602.1	C5XPF8_SORBI	WRKY domain-containing protein.
C5X0T7_SORBI	4558.C5X0T7	3			69	SbWRKY29	4558.C5XEC4	100	709.9	C5XEC4_SORBI	WRKY domain-containing protein.
C5X195_SORBI	4558.C5X195	4			70	SbWRKY30	4558.C5XED4	100	609.4	C5XED4_SORBI	WRKY domain-containing protein.
C5X1S9_SORBI	4558.C5X1S9	8			71	SbWRKY31	4558.C5XFA6	100	612.5	C5XFA6_SORBI	WRKY domain-containing protein.
C5X1T5_SORBI	4558.C5X1T5	0			72	SbWRKY32	4558.C5XFY7	100	344.4	C5XFY7_SORBI	WRKY domain-containing protein.
C5X1U8_SORBI	4558.C5X1U8	6			73	SbWRKY33	4558.A0A1B6Q5P6	100	411.8	A0A1B6Q5P6	WRKY domain-containing protein.
C5X5M4_SORBI	4558.C5X5M4	3			74	SbWRKY34	4558.C5XJ23	100	345.5	C5XJ23_SORBI	WRKY domain-containing protein.
C5X9Q6_SORBI	4558.C5X9Q6	0			75	SbWRKY35	4558.C5XJ41	100	349.4	C5XJ41_SORBI	WRKY domain-containing protein.
C5X9X7_SORBI	4558.C5X9X7	3			76	SbWRKY36	4558.C5XK43	100	514.6	C5XK43_SORBI	WRKY domain-containing protein.
C5XAG0_SORBI	4558.C5XAG0	3			77	SbWRKY37	4558.C5XN99	100	492.3	C5XN99_SORBI	WRKY domain-containing protein.
C5XCU5_SORBI	4558.C5XCU5	5			78	SbWRKY38	4558.C5XNA0	100	535	C5XNA0_SORBI	WRKY domain-containing protein.
C5XEC4_SORBI	4558.C5XEC4	8			79	SbWRKY39	4558.C5XNA1	100	519.2	C5XNA1_SORBI	WRKY domain-containing protein.
C5XED4_SORBI	4558.C5XED4	1			80	SbWRKY40	4558.C5XNA2	100	466.1	C5XNA2_SORBI	WRKY domain-containing protein.
C5XFA6_SORBI	4558.C5XFA6	0			81	SbWRKY41	4558.C5XNA3	100	467.6	C5XNA3_SORBI	WRKY domain-containing protein.
C5XFY7_SORBI	4558.C5XFY7	0			82	SbWRKY42	4558.A0A1B6Q6V3	100	1008.8	A0A1B6Q6V3	Uncharacterized protein.
C5XI05_SORBI	4558.C5XI05	2			83	SbWRKY43	4558.A0A1W0W0E7	100	476.5	A0A1W0W0E7	WRKY domain-containing protein.
C5XJ23_SORBI	4558.C5XJ23	1			84	SbWRKY44	4558.C5XJE1	100	409.8	C5XJE1_SORBI	WRKY domain-containing protein.
C5XJ41_SORBI	4558.C5XJ41	0			85	SbWRKY45	4558.C5XWV9	100	541.6	C5XWV9_SORBI	WRKY domain-containing protein.
C5XJE1_SORBI	4558.C5XJE1	0			86	SbWRKY46	4558.C5XZJ0	100	476.1	C5XZJ0_SORBI	WRKY domain-containing protein.
C5XJG7_SORBI	4558.C5XJG7	0			87	SbWRKY47	4558.A0A1Z5RMC8	100	587.8	A0A1Z5RMC8	WRKY domain-containing protein.
C5XK25_SORBI	4558.C5XK25	1			88	SbWRKY48	4558.C5Y0F3	100	762.3	C5Y0F3_SORBI	WRKY domain-containing protein.
C5XK43_SORBI	4558.C5XK43	1			89	SbWRKY49	4558.A0A194YS88	100	498.8	A0A194YS88	WRKY domain-containing protein.
C5XL90_SORBI	4558.C5XL90	1			90	SbWRKY50	4558.C5XSY1	100	847	C5XSY1_SORBI	WRKY domain-containing protein.
C5XM15_SORBI	4558.C5XM15	4			91	SbWRKY51	4558.A0A1Z5RH15	100	604.4	A0A1Z5RH15	WRKY domain-containing protein.
C5XM16_SORBI	4558.C5XM16	4			92	SbWRKY52	4558.C5Y3H4	100	584.3	C5Y3H4_SORBI	WRKY domain-containing protein.
C5XN35_SORBI	4558.C5XN35	3			93	SbWRKY53	4558.A0A1Z5RGK4	100	455.3	A0A1Z5RGK4	WRKY domain-containing protein.
C5XN99_SORBI	4558.C5XN99	4			94	SbWRKY54	4558.C5Y3H6	100	550.4	C5Y3H6_SORBI	WRKY domain-containing protein.
C5XNA0_SORBI	4558.C5XNA0	0			95	SbWRKY55	4558.C5Y3H8	100	574.3	C5Y3H8_SORBI	WRKY domain-containing protein.
C5XNA1_SORBI	4558.C5XNA1	0			96	SbWRKY56	4558.C5Y3I2	100	545.4	C5Y3I2_SORBI	WRKY domain-containing protein.
C5XNA2_SORBI	4558.C5XNA2	6			97	SbWRKY57	4558.C5Y2H7	100	255	C5Y2H7_SORBI	WRKY domain-containing protein.
C5XNA3_SORBI	4558.C5XNA3	9			98	SbWRKY58	4558.A0A1B6PKB6	100	2148.2	A0A1B6PKB6	WRKY domain-containing protein.
C5XPE6_SORBI	4558.C5XPE6	4			99	SbWRKY59	4558.A0A1B6PLI0	100	1350.5	A0A1B6PLI0	Uncharacterized protein.
C5XPF8_SORBI	4558.C5XPF8	3			100	SbWRKY60	4558.A0A1B6PMC2	100	483.8	A0A1B6PMC2	WRKY domain-containing protein.
C5XSY1_SORBI	4558.C5XSY1	4			101	SbWRKY61	4558.A0A1B6PN05	97.9	743	A0A1B6PN05	WRKY domain-containing protein.
C5XWV9_SORBI	4558.C5XWV9	2			102	SbWRKY62	4558.C5YFI1	100	537.7	C5YFI1_SORBI	WRKY domain-containing protein.
C5XYN5_SORBI	4558.C5XYN5	0			103	SbWRKY63	4558.C5YJD3	100	307.4	C5YJD3_SORBI	WRKY domain-containing protein.
C5XZJ0_SORBI	4558.C5XZJ0	0			104	SbWRKY64	4558.C5YKD9	100	932.6	C5YKD9_SORBI	Uncharacterized protein.
C5Y0F3_SORBI	4558.C5Y0F3	0			105	SbWRKY65	4558.A0A1Z5RAB5	100	474.6	A0A1Z5RAB5	WRKY domain-containing protein.
C5Y2H7_SORBI	4558.C5Y2H7	0			106	SbWRKY66	4558.A0A1Z5RBX4	100	1348.2	A0A1Z5RBX4	Uncharacterized protein.
C5Y3H4_SORBI	4558.C5Y3H4	12			107	SbWRKY67	4558.A0A1Z5R8L2	100	514.2	A0A1Z5R8L2	ULP_PROTEASE domain-containing protein.
C5Y3H6_SORBI	4558.C5Y3H6	0			108	SbWRKY68	4558.C5YRA1	100	254.2	C5YRA1_SORBI	WRKY domain-containing protein.
C5Y3H8_SORBI	4558.C5Y3H8	0			109	SbWRKY69	4558.A0A1Z5R5F6	100	388.7	A0A1Z5R5F6	WRKY domain-containing protein.
C5Y3I2_SORBI	4558.C5Y3I2	4			110	SbWRKY70	4558.C5YRA3	100	542	C5YRA3_SORBI	WRKY domain-containing protein.
C5YA01_SORBI	4558.C5YA01	6			111	SbWRKY71	4558.A0A1B6PAY6	100	384.4	A0A1B6PAY6	WRKY domain-containing protein.
C5YFI1_SORBI	4558.C5YFI1	0			112	SbWRKY72	4558.C5YT65	100	353.2	C5YT65_SORBI	WRKY domain-containing protein.
C5YJD3_SORBI	4558.C5YJD3	0			113	SbWRKY73	4558.C5YP19	100	824.3	C5YP19_SORBI	Uncharacterized protein.
C5YKD9_SORBI	4558.C5YKD9	0			114	SbWRKY74	4558.C5YRA7	100	578.6	C5YRA7_SORBI	WRKY domain-containing protein.
C5YLD9_SORBI	4558.C5YLD9	6			115	SbWRKY75	4558.A0A1B6PEB4	100	2336.2	A0A1B6PEB4	WRKY domain-containing protein.
C5YP19_SORBI	4558.C5YP19	0			116	SbWRKY76	4558.A0A1B6P6B9	100	541.6	A0A1B6P6B9	WRKY domain-containing protein.
C5YRA1_SORBI	4558.C5YRA1	4			117	SbWRKY77	4558.C5YU85	100	317	C5YU85_SORBI	WRKY domain-containing protein.
C5YRA3_SORBI	4558.C5YRA3	1			118	SbWRKY78	4558.A0A1Z5R1R1	100	693.7	A0A1Z5R1R1	WRKY domain-containing protein.
C5YRA7_SORBI	4558.C5YRA7	1			119	SbWRKY79	4558.A0A1B6P7P6	100	656	A0A1B6P7P6	Uncharacterized protein.
C5YT65_SORBI	4558.C5YT65	2			120	SbWRKY80	4558.A0A1Z5R317	100	1126.7	A0A1Z5R317	Uncharacterized protein.
C5YU85_SORBI	4558.C5YU85	3			121	SbWRKY81	4558.C5YZT1	100	467.2	C5YZT1_SORBI	WRKY domain-containing protein.
C5YUJ2_SORBI	4558.C5YUJ2	2			122	SbWRKY82	4558.C5Z1G4	100	367.9	C5Z1G4_SORBI	WRKY domain-containing protein.
C5YVV8_SORBI	4558.C5YVV8	0			123	SbWRKY83	4558.C5YUJ2	100	294.7	C5YUJ2_SORBI	WRKY domain-containing protein.
C5YVZ9_SORBI	4558.C5YVZ9	1			124	SbWRKY84	4558.C5YVV8	100	332	C5YVV8_SORBI	WRKY domain-containing protein.
C5YZT1_SORBI	4558.C5YZT1	0			125	SbWRKY85	4558.A0A1B6PA50	100	822.8	A0A1B6PA50	WRKY domain-containing protein.
C5Z1A6_SORBI	4558.C5Z1A6	4			126	SbWRKY86	4558.C5YVZ9	100	525.8	C5YVZ9_SORBI	WRKY domain-containing protein.
C5Z1G4_SORBI	4558.C5Z1G4	0			127	SbWRKY87	4558.A0A1Z5R3Z8	100	313.9	A0A1Z5R3Z8	WRKY domain-containing protein.
C5Z3H5_SORBI	4558.C5Z3H5	1			128	SbWRKY88	4558.A0A1Z5R3Z8	82.4	268.5	A0A1Z5R3Z8	WRKY domain-containing protein.
C5Z3P3_SORBI	4558.C5Z3P3	0			129	SbWRKY89	4558.A0A1B6PAC4	100	461.1	A0A1B6PAC4	WRKY domain-containing protein.
C5Z4F2_SORBI	4558.C5Z4F2	2			130	SbWRKY90	4558.A0A1W0VRB1	100	1110.1	A0A1W0VRB1	WRKY domain-containing protein.
C5Z5N1_SORBI	4558.C5Z5N1	4			131	SbWRKY91	4558.C5Z4F2	100	648.7	C5Z4F2_SORBI	WRKY domain-containing protein.
C5Z655_SORBI	4558.C5Z655	6			132	SbWRKY92	4558.A0A1W0VT45	100	615.5	A0A1W0VT45	WRKY domain-containing protein.
C5Z6T4_SORBI	4558.C5Z6T4	1			133	SbWRKY93	4558.C5Z3H5	100	530.4	C5Z3H5_SORBI	WRKY domain-containing protein.
					134	SbWRKY94	4558.C5Z6T4	100	442.6	C5Z6T4_SORBI	WRKY domain-containing protein.
